# What are the demographic consequences of a seed bank stage for columnar cacti?

**DOI:** 10.1101/2020.11.24.396374

**Authors:** Gabriel Arroyo-Cosultchi, María C. Mandujano, Roberto Salguero-Gómez, Armando J. Martínez, Jordan Golubov

## Abstract

The dynamics of plants populations are often limited by the early stages in their life cycles. The question if the columnar cacti have or not a seed bank in predictable environments. Yet, information regarding seed bank dynamics and how these may influence the full life cycle of plant species is remarkably scarce or ignore. This lack of knowledge is mostly due to the challenges in quantifying seed vital rates. Studies of arid land plant species have historically been focused on the drivers of sporadic recruitment. However, little attention has been given to the demographic consequences of early developmental stages, including seed banks. Here, we evaluate the effects of seed bank survival and seedling recruitment vital rates on the population dynamics and viability of 12 columnar cacti species, recent evidence suggests that cacti seeds may remain viable for the short-term. We assess how changes in the vital rates of these processes, and the inclusion of a seed bank affect population growth rate (*λ*). We found that a seed bank in the examined matrix population models significantly increased *λ* as well as the vital rate elasticities of *λ* to growth and fecundity, whereas that of overall survival decreased. Our numerical simulations showed that seed survival had a larger effect on *λ* than seedling recruitment and establishment. We suggest that seed bank may explain the structure and population dynamics. Thus, we argue reconsider that this early stage in demographic models will generate more informed decisions on the conservation and management of columnar cacti.
