## Appendix B for "What are the demographic consequences of a seed bank stage for columnar cacti?"

### Sheet: Appendix B
	Table. Principal component analysis results for four components based on four vital rates and two variables: species and seed bank.
		PC-1	PC-2	PC-3	PC-4
	Eigenvalue	2.039	1.6262	1.1373	0.7326
	Percentage	33.984	27.104	18.956	12.209
	Cumulative percentage	33.984	61.088	80.043	92.253
	Variables
	Sp	-0.07385	-0.69251	0.36452	0.59242
	Seed bank model	0.23143	0.22317	0.86593	-0.3048
	σ	-0.47545	0.61093	0.37719	0.38153
	γ	0.92144	0.14801	0.18085	0.04957
	ρ	0.12151	0.83599	-0.24571	0.29896
	φ	0.94347	-0.05329	-0.13878	0.22649
	Variables with high loadings on each of the principal components are indicated in bold.
